# Genetic Sex Validation for Sample Tracking in Clinical Testing

**DOI:** 10.1101/2021.12.13.470986

**Authors:** Jianhong Hu, Viktoriya Korchina, Hana Zouk, Maegan V. Harden, David Murdock, Alyssa Macbeth, Steven M. Harrison, Niall Lennon, Christie Kovar, Adithya Balasubramanian, Lan Zhang, Gauthami Chandanavelli, Divya Pasham, Robb Rowley, Ken Wiley, Maureen E. Smith, Adam Gordon, Gail P. Jarvik, Patrick Sleiman, Melissa A Kelly, Sarah T. Bland, Mullai Murugan, Eric Venner, Eric Boerwinkle, the eMERGE III consortium, Cynthia Prows, Lisa Mahanta, Heidi L. Rehm, Richard A. Gibbs, Donna M. Muzny

## Abstract

**Background:** Next generation DNA sequencing (NGS) has been rapidly adopted by clinical testing laboratories for detection of germline and somatic genetic variants. The complexity of sample processing in a clinical DNA sequencing laboratory creates multiple opportunities for sample identification errors, demanding stringent quality control procedures.

**Methods:** We utilized DNA genotyping via a 96-SNP PCR panel applied at sample acquisition in comparison to the final sequence, for tracking of sample identity throughout the sequencing pipeline. The 96-SNP PCR panel’s inclusion of sex SNPs also provides a mechanism for a genotype-based comparison to recorded sex at sample collection for identification. This approach was implemented in the clinical genomic testing pathways, in the multi-center Electronic Medical Records and Genomics (eMERGE) Phase III program

**Results:** We identified 110 inconsistencies from 25,015 (0.44%) clinical samples, when comparing the 96-SNP PCR panel data to the test requisition-provided sex. The 96-SNP PCR panel genetic sex predictions were confirmed using additional SNP sites in the sequencing data or high-density hybridization-based genotyping arrays. Results identified clerical errors, samples from transgender participants and stem cell or bone marrow transplant patients and undetermined sample mix-ups.

**Conclusion:** The 96-SNP PCR panel provides a cost-effective, robust tool for tracking samples within DNA sequencing laboratories, while the ability to predict sex from genotyping data provides an additional quality control measure for all procedures, beginning with sample collections. While not sufficient to detect all sample mix-ups, the inclusion of genetic versus reported sex matching can give estimates of the rate of errors in sample collection systems.
