## Supplement Table 1 for "Genetic Sex Validation for Sample Tracking in Clinical Testing": Table S1.xlsx

### Sheet: Table S1
Table S1: 96-SNP PCR Panel Design - BCM-HGSC-CL
List of SNPs in original SNPtrace panel
Assay ID	SNP RS ID	Gender SNPs	Polymorphic SNPs	Ethnicity SNPs	Quality SNPs	CEPH (CEU)	Yoruba (YRI)	Japanese (JPT)	Han Chinese (CHB)
hu1	rs1471939			x		0.17(C)	0.32(C)	0.22(T)	0.32(T)
hu2	rs4666200			x		0.24(G)	0.11(A)	0.19(G)	0.24(G)
hu3	rs7554936			x		0.35(C)	0.0(T)	0.12(C)	0.15(C)
hu4	rs9530435			x		0.17(T)	0.1(C)	0.02(T)	0.06(T)
hu5	rs6104567			x		0.29(G)	0.1(G)	0.48(T)	0.38(T)
hu7	rs2272998				x	0.41(C)	0.41(C)	0.38(C)	0.4(C)
hu9	rs560681					0.29(G)	0.32(G)	0.4(G)	0.43(G)
hu11	rs6591147				x	0.43(T)	0.42(T)	0.42(T)	0.35(T)
hu12	rs321198		x			0.46(T)	0.44(T)	0.5(C)	0.43(T)
hu14	rs870347			x		0.06(G)	0.05(G)	0.44(G)	0.48(T)
hu15	rs2946788		x	x	x	0.24(G)	0.09(T)	0.31(T)	0.26(T)
hu16	rs4891825			x		0.11(G)	0.07(A)	-	-
hu17	rs10108270			x		0.28(A)	0.04(C)	0.26(A)	0.32(A)
hu18	rs2397060				x	0.08(C)	0.2(T)	0.2(C)	0.08(C)
hu20	rs7229946				x	0.44(A)	0.48(A)	0.35(A)	0.4(A)
hu21	rs13182883					0.34(A)	0.49(G)	0.4(A)	0.48(G)
hu22	rs1876482		x			-	-	-	-
hu23	rs315791					0.47(A)	0.31(C)	0.43(C)	0.45(A)
hu24	rs7205345		x			0.46(G)	0.44(G)	0.48(G)	0.41(G)
hu25	rs798443			x		0.17(G)	0.03(A)	0.32(G)	0.4(G)
hu26	rs4717865			x		0.12(A)	0.0(A)	0.33(A)	0.44(A)
hu27	rs2416791			x		0.1(A)	0.04(G)	0.27(A)	0.29(A)
hu28	rs2125345			x		0.31(G)	0.01(A)	0.46(A)	0.38(A)
hu29	rs4746136			x		0.18(A)	-	0.44(A)	0.5(G)
hu31	rs13218440					0.39(A)	0.43(A)	0.36(A)	0.42(A)
hu32	rs1523537					0.47(C)	0.36(C)	0.42(C)	0.43(C)
hu33	rs1058083					0.33(A)	0.43(A)	0.4(A)	0.36(A)
hu34	rs1344870				x	-	-	-	-
hu35	rs7704770					0.38(G)	0.43(G)	0.48(A)	0.37(G)
hu36	rs1410059					0.47(C)	0.35(T)	0.37(T)	0.33(T)
hu37	rs5768007			x		0.1(T)	-	0.48(C)	0.44(T)
hu38	rs260690			x		0.06(C)	0.32(A)	0.07(A)	0.01(A)
hu39	rs13400937			x		0.2(G)	0.09(T)	0.35(T)	0.24(T)
hu41	rs4918842			x		0.12(C)	0.09(C)	0.42(C)	0.5(C)
hu42	rs9809104			x		0.2(C)	0.08(T)	0.2(C)	0.34(C)
hu44	rs1821380		x			0.43(G)	0.34(G)	0.34(G)	0.31(G)
hu45	rs279844		x			0.49(A)	0.5(A)	0.44(T)	0.46(A)
hu46	rs952718		x		x	-	-	-	-
hu47	rs447818		x			-	-	-	-
hu48	rs13134862		x			0.42(A)	0.44(A)	0.41(A)	0.43(A)
hu49	rs4463276			x		0.22(A)	0.1(G)	0.12(G)	0.17(G)
hu51	rs3943253			x		0.06(G)	0.33(G)	0.39(A)	0.37(A)
hu52	rs6548616			x		0.26(C)	0.05(T)	0.22(C)	0.15(C)
hu53	rs731257			x		0.12(A)	0.01(A)	0.37(A)	0.5(G)
hu54	rs9319336			x	x	0.06(C)	0.14(C)	0.29(T)	0.29(T)
hu55	rs1019029					0.49(A)	0.49(G)	0.46(A)	0.45(A)
hu56	rs1358856		x			-	-	-	-
hu58	rs1823718					-	-	-	-
hu59	rs2503107					0.41(C)	0.42(C)	0.5(A)	0.48(C)
hu61	rs10236187			x		0.05(C)	0.43(A)	0.32(C)	0.31(C)
hu62	rs1513181			x		-	0.19(T)	0.18(C)	0.14(C)
hu63	rs7657799			x		0.04(G)	0.18(T)	0.11(G)	0.22(G)
hu64	rs2504853			x		0.31(C)	0.0(T)	0.2(C)	0.36(C)
hu65	rs772262			x		0.11(A)	0.13(G)	0.14(A)	0.15(A)
hu66	rs3737576			x		0.05(G)	0.01(G)	0.12(G)	0.05(G)
hu68	rs445251		x			0.38(G)	0.38(G)	0.41(G)	0.33(G)
hu69	rs10488710					0.31(C)	0.36(C)	0.33(C)	0.37(C)
hu70	rs722869		x			-	-	-	-
hu71	rs1109037					0.42(A)	0.4(A)	0.41(A)	0.49(A)
hu72	rs3780962					0.48(T)	0.48(C)	0.44(C)	0.49(C)
hu73	rs7997709			x		0.09(C)	0.18(C)	0.2(T)	0.23(T)
hu74	rs4670767			x		0.1(T)	0.01(T)	0.45(T)	0.45(G)
hu75	rs9522149			x		0.24(T)	0.03(C)	0.01(C)	-
hu76	rs4908343			x		0.2(G)	0.02(A)	0.3(G)	0.3(G)
hu78	rs12629908			x		0.08(A)	0.14(A)	0.44(A)	0.38(A)
hu79	rs1336071					0.39(A)	0.36(A)	0.44(A)	0.37(A)
hu80	rs740598		x			0.36(G)	0.31(G)	0.31(G)	0.48(A)
hu81	rs12997453					0.5(A)	0.29(A)	0.37(A)	0.4(A)
hu82	rs2352476		x			-	-	-	-
hu83	rs1554472					0.47(C)	0.42(T)	0.44(T)	0.5(T)
hu84	rs10007810			x		0.22(A)	0.01(G)	0.11(A)	0.14(A)
hu85	rs1760921			x		0.04(G)	0.26(A)	0.19(G)	0.17(G)
hu86	rs1040045			x		0.26(C)	0.12(T)	0.09(C)	0.07(C)
hu87	rs10496971			x		0.09(G)	0.05(G)	0.22(T)	0.27(T)
hu88	rs7803075			x	x	0.3(A)	-	0.13(G)	0.17(G)
hu89	rs987640		x			0.5(T)	0.49(A)	0.43(A)	0.46(T)
hu90	rs6444724					-	0.49(C)	0.39(C)	0.38(C)
hu91	rs10092491					0.41(T)	0.42(T)	0.41(T)	0.26(T)
hu92	rs735612					0.39(G)	0.42(T)	0.08(G)	0.04(G)
hu93	rs985492					0.43(C)	0.45(C)	0.42(C)	0.5(T)
hu95	rs9951171		x		x	0.49(A)	0.44(A)	0.38(A)	0.48(A)
hu96	rs3907047			x		0.06(C)	-	0.44(T)	0.46(T)
hu98Y	rs1865680	x				-	-	-	-
hu103X	rs525869	x				-	-	-	-
hu107X	rs2040962	x				0.46(C)	0.19(T)	0.02(T)	0.02(T)
hu109X	rs530501	x				-	-	-	-
hu111Y	rs2032624	x				-	-	-	-
hu200	rs1296819			x		0.24(A)	0.18(C)	0.19(A)	0.19(A)
hu201	rs316598			x		0.25(C)	-	0.46(C)	0.33(T)
hu202	rs722290		x			0.47(C)	0.44(C)	0.39(G)	0.44(G)
hu203	rs1872575		x			0.45(C)	0.5(T)	0.45(C)	0.45(C)
hu204	rs18579		x			0.38(A)	0.36(G)	0.33(A)	0.44(A)
hu205	rs891700		x			0.48(A)	0.5(A)	0.46(G)	0.49(G)
hu207	rs8113143			x		0.33(A)	-	0.29(C)	0.27(C)
hu208	rs1008730		x			-	0.16(C)	0.43(C)	0.46(T)
hu209Y	rs17307398	x				-	-	-	-
Orange highlighted SNPs are replaced with below SNPs in BCM-HGSC-CL Fingerprint panel
Assay ID	SNP RS ID	Gender SNPs	Polymorphic SNPs	Ethnicity SNPs	Quality SNPs	CEPH (CEU)	Yoruba (YRI)	Japanese (JPT)	Han Chinese (CHB)
hu300	rs10018359		x			0.47(C)	0.11(C)	0.5(T)	0.48(C)
hu301	rs10834627		x			0.43(T)	0.14(T)	0.09(C)	0.14(C)
hu302	rs12486048		x			0.48(A)	0.43(T)	0.24(A)	0.24(A)
hu303	rs10885378		x			0.34(C)	0.16(T)	0.46(C)	0.41(C)
hu304	rs12537		x			0.31(T)	0.48(T)	0.16(T)	0.23(T)
hu305	rs2069492		x			0.4(T)	0.37(C)	0.42(C)	0.27(C)
hu306	rs1709795		x			0.4(T)	0.26(T)	0.5(G)	0.38(T)
hu307	rs10410468		x			0.37(T)	0.47(T)	0.26(G)	0.48(G)
hu308	rs2928432		x			0.5(C)	0.02(C)	0.27(T)	0.3(T)
hu309	rs1726254		x			0.08(G)	0.32(A)	0.37(G)	0.42(G)
hu310	rs11180435		x			0.41(T)	0.01(T)	0.44(T)	0.37(T)
hu311	rs1529192		x			0.46(A)	0.15(A)	0.06(A)	0.09(A)
hu312	rs10755578		x			0.5(C)	0.32(G)	0.45(G)	0.44(G)
hu313	rs11638893		x			0.46(C)	0.35(C)	0.41(C)	0.2(C)
hu314	rs10828176		x			0.12(G)	0.21(T)	0.47(G)	0.46(G)
hu315	rs11746396		x			0.12(A)	0.44(T)	0.47(T)	0.42(T)
hu316	rs16888998		x			0.04(G)	0.136(G)	0.43(G)	0.48(G)
hu317	rs1934395		x			0.27(C)	0.16(C)	0.49(C)	0.5(C)
hu318	rs3783412		x			0.31(G)	0.21(A)	0.47(A)	0.45(G)
