## Supplement Table 2 for "Genetic Sex Validation for Sample Tracking in Clinical Testing": Table S2.xlsx

### Sheet: Table S2
Table S2: 96-SNP PCR Panel Design - LMM/Broad (CRSP)
SNP RS ID
rs10037858
rs532905
rs2229857
rs6104310
rs9304229
rs2273827
rs2036902
rs6679393
rs2369754
rs1052053
rs6726639
rs2512276
rs6565604
rs6972020
rs13269287
rs10888734
rs6966770
rs2639
rs10186291
rs7598922
rs2709828
rs1131171
rs7664169
rs1437808
rs11917105
rs10876820
rs2910006
AMG_3b
rs8015958
rs3105047
rs5009801
rs9277471
rs3744877
rs1549314
rs9369842
rs390299
rs1734422
rs9466
rs4517902
rs6563098
rs965897
rs4580999
rs1998603
rs2840240
rs4146473
rs2070132
rs2587507
rs827113
rs6140742
rs10435864
rs2241759
rs1634997
rs1028564
rs213199
rs6874609
rs1075622
rs238148
rs6714975
rs1051374
rs2302768
rs3824253
rs10943605
rs2590339
rs7017199
rs4608
rs2549797
rs7679911
rs1158448
rs27141
rs2649123
rs11204697
rs2640464
rs8500
rs13030
rs3094698
rs7949313
rs12057639
rs1045738
rs9374227
rs1584717
rs6484648
rs935765
rs1406957
rs3732083
rs9809404
rs2737706
rs4572767
rs2452785
rs7152601
rs11652797
rs753307
rs2108978
rs520806
rs1077393
rs2049330
rs1595271
